# Recurrent Breast Cancer Cells Depend on *De novo* Pyrimidine Biosynthesis to Suppress Ferroptosis

**DOI:** 10.1101/2025.11.17.688927

**Authors:** Kelley R. McCutcheon, Josh Wu, Yasemin Ceyhan Ozdemir, Brock J. McKinney, Sharan Srinivasan, Ayaha Itokawa, Oliver J. Newsom, Anna Vigil, Douglas B. Fox, Lucas B. Sullivan, James V. Alvarez

**Affiliations:** Translational Research Program, Public Health Sciences Division, Fred Hutchinson Cancer Center.; Human Biology Division, Fred Hutchinson Cancer Center.; Department of Pharmacology and Cancer Biology, Duke University School of Medicine.

**Author notes:** Corresponding author: James V. Alvarez, Fred Hutchinson Cancer Center, 1100 Fairview Ave N, M5-C803, Seattle WA 98109.

**Keywords:** Recurrent breast cancer, Pyrimidine metabolism, DHODH (dihydroorotate dehydrogenase), Ferroptosis, Nucleotide salvage, Metabolic vulnerability

## Abstract

Breast cancer recurrence remains a major clinical challenge, often associated with therapy resistance and altered metabolic states. To define metabolic vulnerabilities of recurrent disease, we performed a CRISPR knockout screen targeting 421 metabolic genes in paired primary and recurrent HER2-driven breast cancer cell lines. While both primary and recurrent tumors shared dependencies on core metabolic pathways, recurrent tumors exhibited selective essentiality for the *de novo* pyrimidine synthesis pathway, including *Cad*, *Dhodh*, and *Ctps*. Pharmacologic inhibition of the rate-limiting enzyme DHODH with BAY-2402234 selectively impaired the growth of recurrent tumor cells, while primary tumor cells were relatively resistant. BAY treatment robustly inhibited pyrimidine synthesis in all lines, but only recurrent cells underwent iron-dependent lipid peroxidation and ferroptotic cell death. Lipidomic profiling revealed enrichment of polyunsaturated ether phospholipids in recurrent cells, which may predispose them to ferroptosis. A sensitizer CRISPR screen in primary cells further identified nucleotide salvage and lipid metabolic pathways as modifiers of DHODH inhibitor sensitivity. Stable isotope tracing and nutrient depletion experiments showed that primary cells can compensate for DHODH inhibition through nucleotide salvage, whereas recurrent cells exhibit impaired salvage capacity, likely due to reduced expression of *Slc28*/*Slc29* nucleoside transporters. Together, these findings reveal that breast cancer recurrence is associated with increased dependence on *de novo* pyrimidine synthesis to suppress ferroptosis, highlighting a therapeutically actionable metabolic vulnerability in recurrent disease.
