## Supplemental Table 3 for "Recurrent Breast Cancer Cells Depend on *De novo* Pyrimidine Biosynthesis to Suppress Ferroptosis"

### Sheet: Table S3
id	num	neg|score	neg|p-value	neg|fdr	neg|rank	neg|goodsgrna	neg|lfc	pos|score	pos|p-value	pos|fdr	pos|rank	pos|goodsgrna	pos|lfc
TK1	4	3.82e-08	4.96e-06	0.000877	1	4	-3.0415	1	1	1	431	0	-3.0415
TYMS	4	8.47e-06	4.96e-06	0.000877	2	4	-2.275	0.95702	0.96636	1	397	0	-2.275
Plpp1	4	1.67e-05	4.96e-06	0.000877	3	4	-1.7054	0.97749	0.98326	1	414	0	-1.7054
DHFR	4	3.73e-05	9.42e-05	0.0125	4	4	-2.4115	0.99996	0.99998	1	430	0	-2.4115
DHODH	4	0.00010469	0.00013381	0.014211	5	4	-1.112	0.9999	0.99994	1	429	0	-1.112
UROS	4	0.00052046	0.0011845	0.104825	6	4	-0.67935	0.99948	0.99929	1	428	0	-0.67935
ATP2C1	4	0.0013791	0.0031767	0.237171	7	4	-0.49489	0.99862	0.99879	1	427	0	-0.49489
SLC4A4	4	0.0014268	0.0035732	0.237171	8	4	-0.66614	0.99857	0.99838	1	426	0	-0.66614
DCK	4	0.0018347	0.0048221	0.256579	9	4	-1.0249	0.99817	0.9977	1	425	0	-1.0249
CD36	4	0.0019339	0.004832	0.256579	10	4	-0.85354	0.99807	0.99769	1	424	0	-0.85354
Pikfyve	4	0.0034562	0.010551	0.467325	11	4	-1.1217	0.94977	0.96295	1	392	0	-1.1217
PRPS1	4	0.0037682	0.010561	0.467325	12	4	-0.71797	0.98712	0.98675	1	420	0	-0.71797
Ppard	4	0.0044273	0.012504	0.510729	13	4	-0.39632	0.99557	0.99367	1	423	0	-0.39632
Cul1	4	0.0054712	0.015884	0.562632	14	4	-0.7088	0.94668	0.95573	1	390	0	-0.7088
SLC2A5	4	0.0058526	0.015894	0.562632	15	4	-0.30537	0.99415	0.9926	1	422	0	-0.30537
SLC7A5	4	0.010063	0.024874	0.777245	16	3	-0.47009	0.27603	0.077902	0.353554	110	0	-0.47009
G6PC3	4	0.010228	0.024884	0.777245	17	2	-0.51829	0.65933	0.57033	1	265	0	-0.51829
SLC11A1	4	0.012144	0.030722	0.787982	18	4	-0.45521	0.98786	0.98675	1	421	0	-0.45521
GCK	4	0.013741	0.035212	0.787982	19	4	-0.27302	0.98626	0.98675	1	419	0	-0.27302
PYGB	4	0.014178	0.039127	0.787982	20	1	0.17012	0.27775	0.077902	0.353554	111	0	0.17012
PIP4K2B	4	0.014229	0.039127	0.787982	21	4	-0.57769	0.97724	0.98325	1	413	0	-0.57769
Nnmt	4	0.014277	0.039127	0.787982	22	4	-0.44994	0.98572	0.98675	1	418	0	-0.44994
CBS	4	0.01538	0.039137	0.787982	23	3	-0.46985	0.8853	0.8719	1	364	0	-0.46985
HADH	4	0.01588	0.039137	0.787982	24	4	-0.43085	0.98412	0.98674	1	417	0	-0.43085
NOS2	4	0.015947	0.039137	0.787982	25	3	-0.47419	0.76163	0.64959	1	314	0	-0.47419
HMBS	4	0.01668	0.039137	0.787982	26	4	-0.3517	0.98332	0.98674	1	416	0	-0.3517
AANAT	4	0.01723	0.04323	0.787982	27	2	-0.36663	0.56596	0.42789	0.98786	223	0	-0.36663
Slc1a5	4	0.018178	0.044509	0.787982	28	3	-0.53181	0.3015	0.1142	0.493047	120	0	-0.53181
GPD2	4	0.01851	0.044509	0.787982	29	2	-0.11184	0.3263	0.1495	0.624757	126	0	-0.11184
ACHE	4	0.020671	0.044519	0.787982	30	1	0.21884	0.31975	0.14949	0.624757	125	0	0.21884
LPL	4	0.022003	0.051061	0.798269	31	4	-0.34297	0.978	0.98326	1	415	0	-0.34297
GCH1	4	0.022828	0.053162	0.798269	32	4	-0.13532	0.94643	0.95573	1	389	0	-0.13532
GSTM5	4	0.023184	0.053172	0.798269	33	2	-0.45893	0.91374	0.90925	1	378	0	-0.45893
Cstf1	4	0.023678	0.054619	0.798269	34	4	-0.5184	0.97632	0.9814	1	412	0	-0.5184
NUDT1	4	0.023937	0.054619	0.798269	35	3	-0.45657	0.27085	0.077902	0.353554	107	0	-0.45657
SRD5A1	4	0.024618	0.054629	0.798269	36	4	-0.37266	0.97538	0.98139	1	411	0	-0.37266
MAN2B1	4	0.025029	0.057117	0.798269	37	4	-0.21622	0.97497	0.98139	1	410	0	-0.21622
MAN2A1	4	0.025286	0.057127	0.798269	38	3	-0.19511	0.10623	4.96e-06	4.4e-05	41	0	-0.19511
CP	4	0.027906	0.060546	0.824359	39	4	-0.29255	0.97209	0.97719	1	409	0	-0.29255
SLC12A8	4	0.029278	0.065343	0.844737	40	4	-0.45819	0.95619	0.96636	1	395	0	-0.45819
IMPDH1	4	0.030858	0.068406	0.844737	41	3	-0.40388	0.4792	0.31446	0.912439	183	0	-0.40388
ACSL5	4	0.031191	0.068406	0.844737	42	2	-0.34105	0.23383	0.077892	0.353554	89	0	-0.34105
PLA2G1B	4	0.031421	0.068406	0.844737	43	1	0.076235	0.70915	0.63116	1	293	0	0.076235
SLC34A2	4	0.031841	0.071806	0.866567	44	4	-0.08167	0.96816	0.97448	1	408	0	-0.08167
ALAS1	4	0.032508	0.080449	0.905136	45	4	-0.14266	0.96749	0.97448	1	407	0	-0.14266
PLA2G12B	4	0.032712	0.080449	0.905136	46	3	-0.3534	0.69948	0.63116	1	287	0	-0.3534
GGT6	4	0.034045	0.090034	0.905136	47	4	-0.21213	0.96595	0.97219	1	406	0	-0.21213
PIP5K1A	4	0.035134	0.090044	0.905136	48	3	-0.53438	0.73353	0.63117	1	303	0	-0.53438
PAICS	4	0.035457	0.092115	0.905136	49	4	-0.32028	0.96454	0.96918	1	405	0	-0.32028
Pfkfb2	4	0.035696	0.092125	0.905136	50	2	-0.10599	0.467	0.31445	0.912439	177	0	-0.10599
Mpc2	4	0.036118	0.097388	0.905136	51	4	-0.57033	0.95681	0.96636	1	396	0	-0.57033
MTHFD2	4	0.036362	0.097388	0.905136	52	4	-0.25077	0.96364	0.96918	1	404	0	-0.25077
CAD	4	0.036545	0.097388	0.905136	53	4	-0.28505	0.96346	0.96918	1	403	0	-0.28505
DBT	4	0.037642	0.097398	0.905136	54	4	-0.37591	0.95905	0.96636	1	399	0	-0.37591
ALAD	4	0.037657	0.097398	0.905136	55	4	-0.58167	0.96234	0.96918	1	402	0	-0.58167
TSTA3	4	0.037828	0.097398	0.905136	56	4	-0.37	0.96024	0.96917	1	400	0	-0.37
G6pd2	4	0.039373	0.10362	0.905136	57	4	-0.2317	0.96063	0.96917	1	401	0	-0.2317
SULF2	4	0.039753	0.10363	0.905136	58	3	-0.25269	0.88998	0.88042	1	366	0	-0.25269
G6PC	4	0.039957	0.10363	0.905136	59	3	-0.25828	0.88829	0.88042	1	365	0	-0.25828
PIK3C3	4	0.041751	0.10568	0.905136	60	4	-0.50448	0.95825	0.96636	1	398	0	-0.50448
Mpc1	4	0.042082	0.10568	0.905136	61	2	-0.013194	0.57641	0.42789	0.98786	228	0	-0.013194
SAT1	4	0.042642	0.10568	0.905136	62	3	-0.46067	0.90838	0.90254	1	372	0	-0.46067
HMOX2	4	0.046322	0.11	0.912706	63	2	-0.14131	0.61744	0.47882	1	248	0	-0.14131
Glud1	4	0.047718	0.11001	0.912706	64	4	-0.11731	0.95228	0.96635	1	394	0	-0.11731
COX4I2	4	0.049765	0.11673	0.939195	65	4	-0.089091	0.95024	0.96295	1	393	0	-0.089091
PANK2	4	0.050462	0.11674	0.939195	66	4	-0.29776	0.94954	0.96295	1	391	0	-0.29776
Got1	4	0.05281	0.1444	1	67	3	-0.35386	0.57986	0.42789	0.98786	230	0	-0.35386
GPAM	4	0.053126	0.14692	1	68	3	-0.2069	0.90875	0.90254	1	373	0	-0.2069
PAH	4	0.055047	0.1526	1	69	2	-0.32694	0.38006	0.18472	0.624757	146	0	-0.32694
B4GALT1	4	0.05669	0.15544	1	70	2	-0.17217	0.66226	0.59124	1	267	0	-0.17217
PON2	4	0.05701	0.15544	1	71	3	-0.38467	0.63319	0.54849	1	256	0	-0.38467
ADH5	4	0.057581	0.15876	1	72	4	-0.19772	0.94242	0.94734	1	388	0	-0.19772
SLC7A1	4	0.059473	0.16266	1	73	2	-0.027548	0.31811	0.14949	0.624757	124	0	-0.027548
ALDH1A2	4	0.061739	0.16844	1	74	3	-0.33626	0.90543	0.90253	1	371	0	-0.33626
IMPDH2	4	0.061818	0.16844	1	75	4	-0.23337	0.93818	0.94733	1	387	0	-0.23337
PSPH	4	0.063851	0.16845	1	76	3	-0.27417	0.89411	0.88043	1	368	0	-0.27417
PNPO	4	0.064206	0.1745	1	77	3	-0.2311	0.84661	0.77483	1	348	0	-0.2311
NMNAT3	4	0.065227	0.1745	1	78	3	-0.35605	0.33764	0.18471	0.624757	128	0	-0.35605
COX7B2	4	0.065634	0.1745	1	79	3	-0.25333	0.92749	0.9215	1	385	0	-0.25333
MAN2A2	4	0.067812	0.1745	1	80	3	-0.326	0.78189	0.66727	1	323	0	-0.326
ISYNA1	4	0.068547	0.17451	1	81	3	-0.22525	0.76755	0.6496	1	316	0	-0.22525
Prkaa1	4	0.069287	0.17451	1	82	3	-0.38944	0.87456	0.83341	1	360	0	-0.38944
NAT1	4	0.071913	0.17451	1	83	3	-0.28766	0.36771	0.18471	0.624757	140	0	-0.28766
GNE	4	0.073538	0.1785	1	84	3	-0.12162	0.60557	0.45465	1	241	0	-0.12162
CPOX	4	0.074807	0.1785	1	85	2	-0.25185	0.91056	0.90254	1	375	0	-0.25185
IDO1	4	0.078543	0.20167	1	86	3	-0.35902	0.47516	0.31446	0.912439	181	0	-0.35902
GLS2	4	0.079735	0.20652	1	87	1	0.066662	0.68034	0.61142	1	275	0	0.066662
SLC2A3	4	0.085074	0.22165	1	88	3	-0.2218	0.84336	0.77482	1	346	0	-0.2218
GLDC	4	0.085901	0.22165	1	89	1	0.29744	0.083849	4.96e-06	4.4e-05	33	0	0.29744
Plpp3	4	0.086227	0.22166	1	90	3	-0.41644	0.42331	0.21815	0.68144	161	0	-0.41644
GSTM3	4	0.08795	0.22166	1	91	3	-0.21512	0.9247	0.9215	1	384	0	-0.21512
ACOX3	4	0.089995	0.22815	1	92	2	-0.073013	0.83557	0.77482	1	344	0	-0.073013
ACSL3	4	0.090836	0.22815	1	93	2	-0.17038	0.43053	0.21816	0.68144	164	0	-0.17038
SLC5A6	4	0.093511	0.22815	1	94	3	-0.31262	0.70741	0.63116	1	292	0	-0.31262
Bcat2	4	0.09546	0.22816	1	95	3	-0.15837	0.14976	4.96e-06	4.4e-05	59	0	-0.15837
RRM2B	4	0.098619	0.22816	1	96	3	-0.36132	0.73838	0.63117	1	305	0	-0.36132
GMDS	4	0.098948	0.22816	1	97	2	0.03318	0.50169	0.37299	0.985376	192	0	0.03318
Pfkfb4	4	0.099991	0.22816	1	98	3	-0.31312	0.85606	0.77483	1	352	0	-0.31312
Rfc4	4	0.10421	0.24009	1	99	2	-0.62256	0.024982	4.96e-06	4.4e-05	12	0	-0.62256
UCK2	4	0.10824	0.2401	1	100	2	-0.21189	0.71603	0.63116	1	294	0	-0.21189
PDPR	4	0.10874	0.2401	1	101	3	-0.36321	0.66996	0.61141	1	270	0	-0.36321
CTPS	4	0.11026	0.2401	1	102	2	-0.14411	0.4912	0.34428	0.97761	187	0	-0.14411
COX8C	4	0.11226	0.2401	1	103	2	0.095037	0.49908	0.37299	0.985376	191	0	0.095037
ACO2	4	0.11233	0.2401	1	104	3	-0.27458	0.14197	4.96e-06	4.4e-05	56	0	-0.27458
PTGS2	4	0.1148	0.24713	1	105	3	-0.14856	0.45179	0.28363	0.860647	171	0	-0.14856
NT5C1A	4	0.11826	0.2548	1	106	2	-0.11436	0.5408	0.40056	0.98786	209	0	-0.11436
ACO1	4	0.12026	0.2548	1	107	1	0.44269	0.22843	0.077892	0.353554	87	0	0.44269
CUBN	4	0.12033	0.2548	1	108	3	-0.10344	0.15557	0.03992	0.282702	61	0	-0.10344
FASN	4	0.12225	0.2548	1	109	1	0.50984	0.37545	0.18472	0.624757	145	0	0.50984
PKLR	4	0.12478	0.2548	1	110	2	-0.22712	0.80344	0.68383	1	334	0	-0.22712
PIP4K2A	4	0.12853	0.2548	1	111	2	-0.17155	0.2481	0.077902	0.353554	96	0	-0.17155
PANK3	4	0.1297	0.25481	1	112	3	-0.21676	0.7712	0.6496	1	319	0	-0.21676
Plpp2	4	0.13018	0.25481	1	113	1	0.20846	0.11627	4.96e-06	4.4e-05	46	0	0.20846
Ppargc1b	4	0.13215	0.25481	1	114	2	-0.014855	0.68313	0.61142	1	277	0	-0.014855
MAN1B1	4	0.13237	0.25481	1	115	3	-0.26649	0.86604	0.82258	1	355	0	-0.26649
SLC12A7	4	0.13385	0.25481	1	116	2	-0.20568	0.64745	0.57032	1	261	0	-0.20568
SLC15A1	4	0.13693	0.25481	1	117	2	-0.06262	0.82216	0.74739	1	341	0	-0.06262
Got2	4	0.1378	0.25481	1	118	3	-0.074382	0.77695	0.66727	1	320	0	-0.074382
EHHADH	4	0.13945	0.25481	1	119	3	-0.10432	0.30318	0.1142	0.493047	121	0	-0.10432
SLC35A2	4	0.14001	0.25481	1	120	2	-0.098307	0.8275	0.7474	1	342	0	-0.098307
Tuba1c	4	0.14197	0.25962	1	121	1	0.27907	0.0054712	4.96e-06	4.4e-05	3	1	0.27907
PRPS2	4	0.14279	0.25962	1	122	3	-0.22464	0.6941	0.63116	1	284	0	-0.22464
PGK1	4	0.14392	0.25962	1	123	2	0.23921	0.0076534	4.96e-06	4.4e-05	4	1	0.23921
HMGCS2	4	0.14504	0.25962	1	124	3	-0.20618	0.53712	0.40056	0.98786	206	0	-0.20618
PTS	4	0.14587	0.25962	1	125	2	0.2043	0.12225	4.96e-06	4.4e-05	49	0	0.2043
ABCA1	4	0.14786	0.25962	1	126	2	-0.13475	0.46013	0.28364	0.860647	174	0	-0.13475
NOS3	4	0.14902	0.25963	1	127	3	-0.25996	0.85348	0.77483	1	351	0	-0.25996
GSTA3	4	0.15364	0.25963	1	128	2	0.06304	0.41014	0.18472	0.624757	157	0	0.06304
NOS1	4	0.15364	0.25963	1	129	3	-0.14263	0.88268	0.85365	1	362	0	-0.14263
ATP11A	4	0.1575	0.27822	1	130	3	-0.038328	0.7319	0.63117	1	301	0	-0.038328
COX5B	4	0.1615	0.29696	1	131	3	-0.28397	0.79556	0.66728	1	331	0	-0.28397
GART	4	0.16327	0.30867	1	132	2	0.12721	0.41894	0.21815	0.68144	159	0	0.12721
TPH2	4	0.16477	0.30867	1	133	3	-0.39034	0.78119	0.66727	1	322	0	-0.39034
TYMP	4	0.16723	0.30868	1	134	2	0.019699	0.44195	0.21816	0.68144	168	0	0.019699
SLC44A2	4	0.16901	0.31401	1	135	2	0.017075	0.84607	0.77483	1	347	0	0.017075
Gpt2	4	0.16918	0.31401	1	136	3	-0.1752	0.91198	0.90925	1	376	0	-0.1752
GFPT2	4	0.1698	0.31402	1	137	3	-0.18079	0.6153	0.47882	1	246	0	-0.18079
PHGDH	4	0.17103	0.32104	1	138	3	-0.16199	0.66709	0.59125	1	269	0	-0.16199
SLC6A8	4	0.17164	0.32104	1	139	3	-0.22582	0.27431	0.077902	0.353554	109	0	-0.22582
PDE9A	4	0.17226	0.32104	1	140	3	-0.30405	0.59898	0.45465	1	239	0	-0.30405
PIP5K1C	4	0.17472	0.32104	1	141	1	0.18142	0.75862	0.64959	1	312	0	0.18142
MTHFR	4	0.17662	0.32105	1	142	3	-0.12055	0.12622	4.96e-06	4.4e-05	51	0	-0.12055
ABCC5	4	0.18041	0.32642	1	143	2	-0.15539	0.60991	0.47881	1	243	0	-0.15539
NT5E	4	0.18223	0.33239	1	144	2	-0.23496	0.38616	0.18472	0.624757	149	0	-0.23496
LYPLA1	4	0.18229	0.33239	1	145	3	-0.31369	0.62799	0.52607	1	253	0	-0.31369
Atg5	4	0.18606	0.34907	1	146	1	0.42069	0.12026	4.96e-06	4.4e-05	48	0	0.42069
GSTO2	4	0.18615	0.34907	1	147	3	-0.060506	0.63008	0.52608	1	255	0	-0.060506
ADH4	4	0.18744	0.35581	1	148	3	-0.21098	0.67471	0.61141	1	273	0	-0.21098
HK3	4	0.18874	0.35582	1	149	3	-0.11037	0.78881	0.66728	1	329	0	-0.11037
ACOT9	4	0.19069	0.36311	1	150	3	-0.20988	0.8626	0.8116	1	354	0	-0.20988
MGST3	4	0.19168	0.36312	1	151	3	-0.174	0.29815	0.1142	0.493047	119	0	-0.174
ALDH9A1	4	0.19355	0.36833	1	152	1	0.3109	0.3328	0.1495	0.624757	127	0	0.3109
GSTM2	4	0.19793	0.37564	1	153	3	-0.14192	0.60883	0.47881	1	242	0	-0.14192
Pfkfb1	4	0.1986	0.37565	1	154	3	-0.18545	0.6932	0.63116	1	283	0	-0.18545
PLA2G12A	4	0.19913	0.37565	1	155	2	0.039361	0.78812	0.66728	1	328	0	0.039361
GSTT2	4	0.19993	0.38342	1	156	3	-0.099957	0.92018	0.91524	1	380	0	-0.099957
NP	4	0.20099	0.38342	1	157	1	0.22405	0.44477	0.21816	0.68144	169	0	0.22405
FBP2	4	0.20107	0.38342	1	158	2	-0.10106	0.69138	0.63116	1	281	0	-0.10106
GSTM1	4	0.20127	0.38343	1	159	3	-0.095941	0.90947	0.90254	1	374	0	-0.095941
GPAT2	4	0.20194	0.38343	1	160	3	-0.12973	0.53093	0.40055	0.98786	203	0	-0.12973
KMO	4	0.20328	0.39896	1	161	3	-0.1287	0.56361	0.42788	0.98786	221	0	-0.1287
PIP5K1B	4	0.20463	0.40704	1	162	3	-0.067684	0.50428	0.37299	0.985376	194	0	-0.067684
PIP4K2C	4	0.20653	0.41535	1	163	1	0.28407	0.42765	0.21815	0.68144	163	0	0.28407
PDK3	4	0.20939	0.41536	1	164	3	-0.12618	0.67282	0.61141	1	271	0	-0.12618
GSTK1	4	0.2098	0.41536	1	165	3	-0.19866	0.76975	0.6496	1	318	0	-0.19866
APRT	4	0.21021	0.41536	1	166	3	-0.078513	0.20653	0.077892	0.353554	78	0	-0.078513
GGT7	4	0.21213	0.41536	1	167	3	-0.11969	0.50944	0.373	0.985376	195	0	-0.11969
SULF1	4	0.21388	0.42049	1	168	2	0.25567	0.43769	0.21816	0.68144	166	0	0.25567
XDH	4	0.21571	0.42049	1	169	2	0.030785	0.59787	0.45465	1	238	0	0.030785
ABCC4	4	0.21767	0.4205	1	170	3	-0.18042	0.93514	0.94283	1	386	0	-0.18042
SLC43A3	4	0.22188	0.42582	1	171	3	-0.035439	0.62904	0.52608	1	254	0	-0.035439
AQP9	4	0.22328	0.42583	1	172	3	-0.11362	0.10824	4.96e-06	4.4e-05	42	0	-0.11362
PLA2G10	4	0.22481	0.42583	1	173	1	0.09741	0.79755	0.68382	1	332	0	0.09741
CPT1A	4	0.22754	0.43979	1	174	3	-0.085193	0.70302	0.63116	1	289	0	-0.085193
Uggt1	4	0.22968	0.43979	1	175	3	-0.46558	0.50299	0.37299	0.985376	193	0	-0.46558
PDP1	4	0.23023	0.43979	1	176	2	-0.070861	0.78675	0.66728	1	327	0	-0.070861
SLC44A1	4	0.23907	0.4398	1	177	3	-0.095372	0.88312	0.85365	1	363	0	-0.095372
MAT1A	4	0.24277	0.44543	1	178	2	0.035723	0.78329	0.66727	1	324	0	0.035723
SQLE	4	0.24455	0.44543	1	179	1	0.13103	0.71943	0.63117	1	297	0	0.13103
COX6A2	4	0.24746	0.45283	1	180	2	-0.041177	0.73026	0.63117	1	300	0	-0.041177
MDH1	4	0.24986	0.45283	1	181	2	0.030298	0.5683	0.42789	0.98786	224	0	0.030298
GFPT1	4	0.25311	0.45284	1	182	3	-0.35008	0.57295	0.42789	0.98786	226	0	-0.35008
ACADS	4	0.25515	0.45284	1	183	1	0.087824	0.86161	0.8116	1	353	0	0.087824
COX7B	4	0.25691	0.45284	1	184	2	-0.06789	0.57756	0.42789	0.98786	229	0	-0.06789
TH	4	0.25866	0.46089	1	185	1	0.087114	0.14392	4.96e-06	4.4e-05	57	0	0.087114
NT5DC3	4	0.2599	0.46089	1	186	3	-0.0088228	0.53218	0.40055	0.98786	204	0	-0.0088228
OAS2	4	0.26041	0.46089	1	187	2	-0.056307	0.59676	0.45465	1	237	0	-0.056307
PLA2G6	4	0.26218	0.46089	1	188	2	-0.065934	0.37081	0.18471	0.624757	142	0	-0.065934
SAT2	4	0.26391	0.4609	1	189	2	-0.037949	0.74077	0.63117	1	307	0	-0.037949
Nt5c3	4	0.26739	0.4609	1	190	1	0.10294	0.66323	0.59124	1	268	0	0.10294
NMNAT1	4	0.26961	0.46671	1	191	2	-0.11919	0.4334	0.21816	0.68144	165	0	-0.11919
TKT	4	0.27061	0.46671	1	192	3	-0.1792	0.87912	0.83342	1	361	0	-0.1792
COX8A	4	0.27139	0.46672	1	193	3	-0.24145	0.87317	0.83341	1	359	0	-0.24145
PYGM	4	0.2724	0.46672	1	194	2	-0.072822	0.92279	0.92149	1	382	0	-0.072822
HSD17B4	4	0.27333	0.46672	1	195	2	-0.08556	0.76013	0.64959	1	313	0	-0.08556
PDHA1	4	0.27427	0.46672	1	196	2	-0.16479	0.23741	0.077892	0.353554	91	0	-0.16479
GSTA1	4	0.28074	0.48522	1	197	3	-0.138	0.12424	4.96e-06	4.4e-05	50	0	-0.138
NPL	4	0.28118	0.48522	1	198	2	0.0076687	0.84005	0.77482	1	345	0	0.0076687
PLA2G3	4	0.2846	0.49175	1	199	2	0.089514	0.69858	0.63116	1	286	0	0.089514
HSD3B1	4	0.28705	0.49908	1	200	3	-0.03568	0.92311	0.92149	1	383	0	-0.03568
TAT	4	0.2874	0.49908	1	201	2	-0.1125	0.84875	0.77483	1	349	0	-0.1125
MAN2C1	4	0.28928	0.49909	1	202	2	-0.10086	0.80084	0.68383	1	333	0	-0.10086
H6PD	4	0.29309	0.51738	1	203	2	0.0049224	0.67941	0.61142	1	274	0	0.0049224
MGST2	4	0.29664	0.52424	1	204	3	-0.13768	0.80666	0.70061	1	335	0	-0.13768
CEL	4	0.29685	0.52424	1	205	2	0.15821	0.05686	4.96e-06	4.4e-05	24	0	0.15821
ADH7	4	0.30064	0.53607	1	206	2	0.0113	0.70653	0.63116	1	291	0	0.0113
ALDH3A2	4	0.30254	0.53607	1	207	2	0.054303	0.54446	0.40056	0.98786	211	0	0.054303
Rps15a	4	0.30485	0.53607	1	208	3	-0.4092	0.042082	4.96e-06	4.4e-05	18	0	-0.4092
COX6B1	4	0.30554	0.53607	1	209	3	-0.1811	0.54202	0.40056	0.98786	210	0	-0.1811
MGST1	4	0.30652	0.53607	1	210	2	-0.044276	0.83215	0.76137	1	343	0	-0.044276
GSTA2	4	0.30799	0.53607	1	211	3	-0.052447	0.18229	0.03993	0.282702	69	0	-0.052447
DTYMK	4	0.30818	0.53607	1	212	1	0.30364	0.012007	4.96e-06	4.4e-05	6	1	0.30364
ATP2A2	4	0.31127	0.53608	1	213	3	-0.15447	0.039957	4.96e-06	4.4e-05	17	0	-0.15447
ABCE1	4	0.31209	0.53608	1	214	3	-0.21611	0.91684	0.90926	1	379	0	-0.21611
Pfkfb3	4	0.31481	0.53608	1	215	1	0.56859	0.1282	4.96e-06	4.4e-05	52	0	0.56859
TTYH3	4	0.31646	0.53608	1	216	1	0.092563	0.69229	0.63116	1	282	0	0.092563
Cdc45	4	0.31684	0.53608	1	217	2	-0.27014	0.06939	4.96e-06	4.4e-05	27	0	-0.27014
ALDH18A1	4	0.31811	0.53608	1	218	2	0.036842	0.64945	0.57033	1	262	0	0.036842
B4GALT2	4	0.31975	0.53608	1	219	2	0.060862	0.78537	0.66728	1	326	0	0.060862
LDHB	4	0.32546	0.54222	1	220	2	-0.18647	0.68774	0.63116	1	279	0	-0.18647
GCLM	4	0.3293	0.54223	1	221	2	-0.051044	0.81974	0.73182	1	340	0	-0.051044
ALDH1A3	4	0.33026	0.54223	1	222	2	-0.057809	0.7228	0.63117	1	298	0	-0.057809
PDHA2	4	0.33118	0.54223	1	223	2	-0.044917	0.5553	0.42788	0.98786	216	0	-0.044917
HSD3B2	4	0.33123	0.54223	1	224	2	0.15666	0.47651	0.31446	0.912439	182	0	0.15666
PDP2	4	0.33315	0.54223	1	225	2	-0.1777	0.35833	0.18471	0.624757	136	0	-0.1777
GYS2	4	0.33603	0.54223	1	226	2	-0.12668	0.48323	0.34427	0.97761	184	0	-0.12668
NAT2	4	0.33925	0.54875	1	227	2	-0.027606	0.36615	0.18471	0.624757	139	0	-0.027606
UCK1	4	0.34086	0.54875	1	228	2	-0.067639	0.34725	0.18471	0.624757	132	0	-0.067639
AK2	4	0.34406	0.54876	1	229	1	0.051857	0.2392	0.077892	0.353554	92	0	0.051857
GCLC	4	0.34566	0.55568	1	230	1	0.2012	0.21205	0.077892	0.353554	81	0	0.2012
Gpd1	4	0.35053	0.57333	1	231	2	0.094173	0.56478	0.42789	0.98786	222	0	0.094173
GYS1	4	0.35343	0.57333	1	232	2	0.021925	0.78949	0.66728	1	330	0	0.021925
Me1	4	0.3536	0.57333	1	233	2	-0.0029308	0.046322	4.96e-06	4.4e-05	19	0	-0.0029308
PLA2G2D	4	0.35833	0.57333	1	234	2	0.12681	0.073538	4.96e-06	4.4e-05	28	0	0.12681
BCKDHA	4	0.3599	0.57334	1	235	2	0.20395	0.2863	0.077902	0.353554	114	0	0.20395
ACADM	4	0.36147	0.57334	1	236	2	0.035633	0.68127	0.61142	1	276	0	0.035633
BCKDK	4	0.36409	0.57334	1	237	2	0.016848	0.71774	0.63116	1	296	0	0.016848
FLAD1	4	0.37545	0.58414	1	238	2	-0.10325	0.91339	0.90925	1	377	0	-0.10325
SLCO4A1	4	0.38006	0.594	1	239	1	0.19094	0.74787	0.63117	1	309	0	0.19094
NME1	4	0.38616	0.59401	1	240	2	0.010196	0.34246	0.18471	0.624757	130	0	0.010196
BCKDHB	4	0.3892	0.60048	1	241	2	-0.0082467	0.21388	0.077892	0.353554	82	0	-0.0082467
PIPOX	4	0.39071	0.60048	1	242	1	0.082997	0.65639	0.57033	1	264	0	0.082997
CPS1	4	0.3923	0.60048	1	243	2	-0.17119	0.92182	0.92149	1	381	0	-0.17119
SLC26A9	4	0.39523	0.60048	1	244	2	-0.046509	0.58894	0.45464	1	233	0	-0.046509
MAN1A1	4	0.39524	0.60048	1	245	1	0.31848	0.55051	0.42788	0.98786	213	0	0.31848
ALDH7A1	4	0.3962	0.60048	1	246	2	0.023335	0.77908	0.66727	1	321	0	0.023335
ALOX5	4	0.39912	0.60048	1	247	2	-0.11684	0.51711	0.373	0.985376	199	0	-0.11684
COX7A2	4	0.4057	0.60049	1	248	1	0.23504	0.42621	0.21815	0.68144	162	0	0.23504
PYCR1	4	0.40595	0.60049	1	249	2	-0.092166	0.72862	0.63117	1	299	0	-0.092166
TYR	4	0.41161	0.60049	1	250	1	0.42872	0.1575	0.03992	0.282702	62	0	0.42872
SLC27A5	4	0.41179	0.60049	1	251	2	0.041053	0.21936	0.077892	0.353554	83	0	0.041053
COX6B2	4	0.41455	0.60049	1	252	1	0.2339	0.03356	4.96e-06	4.4e-05	15	0	0.2339
SLC16A3	4	0.41569	0.60049	1	253	2	-0.034364	0.57411	0.42789	0.98786	227	0	-0.034364
PLA2G2F	4	0.41667	0.60049	1	254	2	0.077817	0.52969	0.40055	0.98786	202	0	0.077817
SLC25A5	4	0.41748	0.60049	1	255	1	0.34619	0.11226	4.96e-06	4.4e-05	44	0	0.34619
LALBA	4	0.41764	0.60049	1	256	2	-0.097084	0.30984	0.11421	0.493047	122	0	-0.097084
ACOX1	4	0.42154	0.60049	1	257	2	0.052708	0.48589	0.34427	0.97761	186	0	0.052708
DHTKD1	4	0.42331	0.61081	1	258	1	0.20304	0.49384	0.37299	0.985376	188	0	0.20304
Adh1	4	0.42836	0.61081	1	259	2	0.098443	0.62695	0.52607	1	252	0	0.098443
Ppargc1a	4	0.42909	0.61082	1	260	1	0.029497	0.89851	0.88043	1	370	0	0.029497
ODC1	4	0.43128	0.61082	1	261	2	0.19721	0.288	0.077902	0.353554	115	0	0.19721
GSTM4	4	0.43322	0.61082	1	262	2	0.036143	0.5493	0.42788	0.98786	212	0	0.036143
ALDH3A1	4	0.4334	0.61082	1	263	2	0.0040263	0.55769	0.42788	0.98786	218	0	0.0040263
PDHX	4	0.4342	0.61082	1	264	2	0.019687	0.40123	0.18472	0.624757	154	0	0.019687
ACSL4	4	0.43906	0.62129	1	265	2	-0.13775	0.18418	0.03993	0.282702	70	0	-0.13775
SHMT2	4	0.44003	0.62129	1	266	2	0.0081368	0.3599	0.18471	0.624757	137	0	0.0081368
Me2	4	0.4546	0.6213	1	267	2	-0.045278	0.51457	0.373	0.985376	197	0	-0.045278
G6pdx	4	0.45848	0.6213	1	268	2	-0.0039513	0.45874	0.28364	0.860647	173	0	-0.0039513
PDK2	4	0.45945	0.6213	1	269	2	-0.17009	0.87177	0.83341	1	358	0	-0.17009
Ppara	4	0.46288	0.6213	1	270	1	0.17502	0.53958	0.40056	0.98786	208	0	0.17502
MAT2B	4	0.46563	0.63776	1	271	2	-0.062423	0.43911	0.21816	0.68144	167	0	-0.062423
LTA4H	4	0.467	0.63776	1	272	1	0.11444	0.73918	0.63117	1	306	0	0.11444
TAP1	4	0.46817	0.63776	1	273	2	0.00018447	0.40272	0.18472	0.624757	155	0	0.00018447
SMS	4	0.47109	0.63776	1	274	1	0.22484	0.51201	0.373	0.985376	196	0	0.22484
TK2	4	0.47245	0.63776	1	275	2	-0.025392	0.44618	0.21816	0.68144	170	0	-0.025392
NME2	4	0.473	0.63776	1	276	2	-0.035943	0.24099	0.077892	0.353554	93	0	-0.035943
NDUFA4L2	4	0.47381	0.63776	1	277	1	0.2888	0.35043	0.18471	0.624757	133	0	0.2888
SOAT2	4	0.47397	0.63776	1	278	2	-0.03611	0.51584	0.373	0.985376	198	0	-0.03611
Bcat1	4	0.47516	0.63777	1	279	1	0.2569	0.3536	0.18471	0.624757	135	0	0.2569
KCNK5	4	0.4759	0.63777	1	280	2	-0.067995	0.51838	0.373	0.985376	200	0	-0.067995
SLC25A13	4	0.47783	0.63777	1	281	2	0.10319	0.33925	0.18471	0.624757	129	0	0.10319
TALDO1	4	0.4792	0.63777	1	282	1	0.020096	0.31481	0.11421	0.493047	123	0	0.020096
DPYD	4	0.47976	0.63777	1	283	2	0.020259	0.5565	0.42788	0.98786	217	0	0.020259
PDK4	4	0.48168	0.63777	1	284	2	0.086949	0.48456	0.34427	0.97761	185	0	0.086949
UGDH	4	0.48189	0.63777	1	285	2	0.19906	0.38159	0.18472	0.624757	147	0	0.19906
GSTZ1	4	0.4865	0.64751	1	286	2	0.001437	0.86652	0.82258	1	356	0	0.001437
PLA2G5	4	0.48722	0.64751	1	287	1	0.45294	0.08795	4.96e-06	4.4e-05	35	0	0.45294
TPH1	4	0.48938	0.64751	1	288	2	0.041952	0.81484	0.7163	1	338	0	0.041952
SLC35F2	4	0.49034	0.64752	1	289	2	0.19375	0.13609	4.96e-06	4.4e-05	54	0	0.19375
ACACB	4	0.49226	0.64752	1	290	2	0.21675	0.45319	0.28363	0.860647	172	0	0.21675
SLC2A1	4	0.49418	0.65745	1	291	2	-0.074699	0.89081	0.88042	1	367	0	-0.074699
PLA2G2A	4	0.49515	0.65745	1	292	1	0.077228	0.74943	0.63117	1	310	0	0.077228
Akr1b3	4	0.49646	0.65746	1	293	2	0.28276	0.35202	0.18471	0.624757	134	0	0.28276
Psat1	4	0.50376	0.66267	1	294	2	-0.019432	0.75558	0.64959	1	311	0	-0.019432
PRDX4	4	0.50687	0.66267	1	295	1	0.33487	0.25163	0.077902	0.353554	98	0	0.33487
COX7A1	4	0.51457	0.66917	1	296	2	0.087028	0.24986	0.077902	0.353554	97	0	0.087028
GSTT1	4	0.51965	0.66918	1	297	2	0.011997	0.59119	0.45464	1	234	0	0.011997
FADS2	4	0.51996	0.66918	1	298	2	0.0021711	0.2897	0.077902	0.353554	116	0	0.0021711
COX7C	4	0.52217	0.66918	1	299	1	0.3825	0.052655	4.96e-06	4.4e-05	22	0	0.3825
VDAC1	4	0.53093	0.68151	1	300	2	0.067999	0.4204	0.21815	0.68144	160	0	0.067999
TDO2	4	0.53227	0.68151	1	301	2	0.067649	0.71689	0.63116	1	295	0	0.067649
GSTP1	4	0.53712	0.68152	1	302	1	0.46578	0.18041	0.03993	0.282702	68	0	0.46578
LTC4S	4	0.54689	0.68858	1	303	1	0.22024	0.34566	0.18471	0.624757	131	0	0.22024
PLA2G7	4	0.54731	0.68858	1	304	2	-0.049167	0.76534	0.6496	1	315	0	-0.049167
HMGCR	4	0.5481	0.68858	1	305	1	0.056672	0.079735	4.96e-06	4.4e-05	31	0	0.056672
HSD17B14	4	0.54825	0.68858	1	306	2	0.095878	0.73677	0.63117	1	304	0	0.095878
ITPR3	4	0.55051	0.68858	1	307	1	0.045616	0.66031	0.57033	1	266	0	0.045616
DDC	4	0.55572	0.68859	1	308	2	0.0041137	0.36459	0.18471	0.624757	138	0	0.0041137
SOAT1	4	0.56408	0.68859	1	309	2	0.2505	0.39674	0.18472	0.624757	153	0	0.2505
GGT1	4	0.56946	0.69698	1	310	1	0.21408	0.62485	0.5033	1	251	0	0.21408
ACY1	4	0.57055	0.69698	1	311	2	0.020822	0.26565	0.077902	0.353554	104	0	0.020822
CTH	4	0.57063	0.69698	1	312	2	0.056348	0.6424	0.57032	1	259	0	0.056348
ACSL1	4	0.57331	0.70443	1	313	2	0.087581	0.56946	0.42789	0.98786	225	0	0.087581
Gtf2b	4	0.57411	0.70443	1	314	1	0.23865	0.081794	4.96e-06	4.4e-05	32	0	0.23865
HMOX1	4	0.57699	0.71232	1	315	2	-0.075614	0.73272	0.63117	1	302	0	-0.075614
FOLR1	4	0.58066	0.71233	1	316	2	0.05989	0.22118	0.077892	0.353554	84	0	0.05989
CSAD	4	0.58214	0.71963	1	317	1	0.26595	0.23562	0.077892	0.353554	90	0	0.26595
CHKB	4	0.58341	0.71963	1	318	2	-0.12822	0.38768	0.18472	0.624757	150	0	-0.12822
OGDH	4	0.58781	0.71963	1	319	1	0.44328	0.22481	0.077892	0.353554	85	0	0.44328
NMNAT2	4	0.59676	0.71964	1	320	1	0.18401	0.47109	0.31445	0.912439	179	0	0.18401
NT5C2	4	0.60666	0.73467	1	321	1	0.19812	0.36926	0.18471	0.624757	141	0	0.19812
SEPHS1	4	0.61054	0.74163	1	322	2	-0.0037938	0.85244	0.77483	1	350	0	-0.0037938
NT5DC1	4	0.61411	0.74929	1	323	2	-0.001794	0.56125	0.42788	0.98786	220	0	-0.001794
GGT5	4	0.61678	0.75665	1	324	2	0.0020453	0.74157	0.63117	1	308	0	0.0020453
GAD1	4	0.62034	0.75666	1	325	2	0.282	0.26739	0.077902	0.353554	105	0	0.282
AMD1	4	0.62211	0.77127	1	326	2	-0.1725	0.867	0.82259	1	357	0	-0.1725
MDH2	4	0.6238	0.77127	1	327	2	0.1962	0.089995	4.96e-06	4.4e-05	36	0	0.1962
IMPA2	4	0.62388	0.77127	1	328	2	0.10725	0.26216	0.077902	0.353554	103	0	0.10725
ACADL	4	0.62476	0.77127	1	329	2	0.11594	0.49777	0.37299	0.985376	190	0	0.11594
NT5DC2	4	0.62652	0.77127	1	330	2	0.047206	0.67377	0.61141	1	272	0	0.047206
GSTO1	4	0.63008	0.77127	1	331	1	0.54031	0.38464	0.18472	0.624757	148	0	0.54031
PANK1	4	0.63319	0.77128	1	332	1	0.10723	0.24277	0.077892	0.353554	94	0	0.10723
UQCRH	4	0.63422	0.77128	1	333	1	0.20818	0.59342	0.45464	1	235	0	0.20818
COX6A1	4	0.63443	0.77128	1	334	2	0.16275	0.55291	0.42788	0.98786	215	0	0.16275
TRPM2	4	0.63617	0.77128	1	335	2	0.04776	0.6238	0.5033	1	250	0	0.04776
PCYT2	4	0.64139	0.77683	1	336	1	0.51766	0.20099	0.077892	0.353554	76	0	0.51766
ALDH1B1	4	0.6424	0.77683	1	337	1	0.14688	0.69048	0.63116	1	280	0	0.14688
CHAT	4	0.64745	0.77684	1	338	1	0.24405	0.26041	0.077902	0.353554	102	0	0.24405
SUCLA2	4	0.65348	0.78263	1	339	2	0.12337	0.19168	0.03993	0.282702	73	0	0.12337
Ppp1r8	4	0.65519	0.78263	1	340	2	-0.036171	0.59454	0.45465	1	236	0	-0.036171
SPTSSA	4	0.66031	0.78893	1	341	2	-0.069518	0.41748	0.21815	0.68144	158	0	-0.069518
GSTA4	4	0.66226	0.78894	1	342	1	0.16052	0.60008	0.45465	1	240	0	0.16052
CHKA	4	0.66286	0.78894	1	343	2	0.044757	0.53835	0.40056	0.98786	207	0	0.044757
Rps3a1	4	0.66624	0.79501	1	344	2	0.091455	0.0032854	4.96e-06	4.4e-05	2	1	0.091455
HS2ST1	4	0.66709	0.79502	1	345	2	0.013795	0.80984	0.70062	1	336	0	0.013795
GPX4	4	0.66793	0.80091	1	346	2	0.060273	0.27258	0.077902	0.353554	108	0	0.060273
COX5A	4	0.66961	0.80092	1	347	2	-0.024544	0.64037	0.57032	1	258	0	-0.024544
NT5C1B	4	0.67187	0.80815	1	348	1	0.46027	0.39373	0.18472	0.624757	152	0	0.46027
SLC16A1	4	0.67377	0.80815	1	349	1	0.62683	0.26912	0.077902	0.353554	106	0	0.62683
SPTLC1	4	0.67798	0.80816	1	350	2	-0.021721	0.89733	0.88043	1	369	0	-0.021721
PFKP	4	0.6822	0.81404	1	351	1	0.31119	0.46563	0.31445	0.912439	176	0	0.31119
SPTLC3	4	0.70653	0.81405	1	352	1	0.20492	0.10017	4.96e-06	4.4e-05	40	0	0.20492
GPI	4	0.70915	0.8196	1	353	1	0.39151	0.1517	4.96e-06	4.4e-05	60	0	0.39151
PDXK	4	0.76902	0.84283	1	354	1	0.1228	0.78468	0.66727	1	325	0	0.1228
NT5C3B	4	0.77481	0.84284	1	355	1	0.26888	0.18794	0.03993	0.282702	72	0	0.26888
ALDH1A1	4	0.77837	0.84284	1	356	1	0.23082	0.53589	0.40056	0.98786	205	0	0.23082
Mtap	4	0.78259	0.84284	1	357	1	0.30621	0.2914	0.077902	0.353554	117	0	0.30621
PFKL	4	0.78537	0.84284	1	358	1	0.12599	0.16519	0.03992	0.282702	64	0	0.12599
DLAT	4	0.78744	0.84284	1	359	1	0.20158	0.58214	0.45464	1	231	0	0.20158
ACOX2	4	0.79153	0.84832	1	360	1	0.38854	0.28118	0.077902	0.353554	112	0	0.38854
SLC38A1	4	0.79887	0.84832	1	361	1	0.28328	0.28289	0.077902	0.353554	113	0	0.28328
LPCAT2	4	0.79953	0.84832	1	362	1	0.28552	0.61208	0.47881	1	244	0	0.28552
GATM	4	0.81484	0.84833	1	363	1	0.10555	0.70037	0.63116	1	288	0	0.10555
COX6C	4	0.82035	0.84833	1	364	1	0.82757	0.037828	4.96e-06	4.4e-05	16	0	0.82757
PANK4	4	0.82095	0.84833	1	365	1	0.34964	0.17662	0.03993	0.282702	67	0	0.34964
PLA2G4B	4	0.8275	0.84833	1	366	1	0.55834	0.075607	4.96e-06	4.4e-05	29	0	0.55834
GAPDH	4	0.84061	0.85384	1	367	1	0.18514	0.01851	4.96e-06	4.4e-05	9	0	0.18514
G6PC2	4	0.8439	0.85384	1	368	1	0.39133	0.094074	4.96e-06	4.4e-05	37	0	0.39133
SLC25A1	4	0.84821	0.85385	1	369	1	0.2622	0.37236	0.18471	0.624757	143	0	0.2622
HDC	4	0.84981	0.85385	1	370	1	0.52697	0.19355	0.03993	0.282702	74	0	0.52697
ABCC1	4	0.85606	0.85385	1	371	1	0.14866	0.46973	0.31445	0.912439	178	0	0.14866
Pparg	4	0.86061	0.85951	1	372	1	0.25704	0.11026	4.96e-06	4.4e-05	43	0	0.25704
ACSL6	4	0.86749	0.8652	1	373	1	0.29831	0.63422	0.5485	1	257	0	0.29831
PFKM	4	0.86893	0.8652	1	374	1	0.2645	0.61957	0.50329	1	249	0	0.2645
PCK1	4	0.87317	0.87658	1	375	1	0.13328	0.6959	0.63116	1	285	0	0.13328
RRM2	4	0.87912	0.87659	1	376	1	0.40396	0.001096	4.96e-06	4.4e-05	1	1	0.40396
PLA2G2E	4	0.87957	0.87659	1	377	1	0.28091	0.46151	0.28364	0.860647	175	0	0.28091
COX4I1	4	0.88091	0.88237	1	378	1	0.32194	0.029278	4.96e-06	4.4e-05	14	0	0.32194
NUDT5	4	0.88659	0.88238	1	379	1	0.32197	0.20469	0.077892	0.353554	77	0	0.32197
MCCC2	4	0.88744	0.88238	1	380	1	0.19347	0.76902	0.6496	1	317	0	0.19347
PCK2	4	0.88998	0.88238	1	381	1	0.13507	0.70478	0.63116	1	290	0	0.13507
PCYT1B	4	0.89123	0.88238	1	382	1	0.21036	0.64443	0.57032	1	260	0	0.21036
FBP1	4	0.8937	0.88785	1	383	1	0.030615	0.61423	0.47882	1	245	0	0.030615
SPTSSB	4	0.90163	0.89341	1	384	1	0.52634	0.19727	0.03993	0.282702	75	0	0.52634
ADK	4	0.90392	0.89342	1	385	1	0.069226	0.61637	0.47882	1	247	0	0.069226
UGT1A1	4	0.90468	0.89342	1	386	1	0.34901	0.11826	4.96e-06	4.4e-05	47	0	0.34901
HK1	4	0.9058	0.89342	1	387	1	0.33886	0.17282	0.03992	0.282702	66	0	0.33886
TPI1	4	0.90654	0.89342	1	388	1	0.19489	0.20838	0.077892	0.353554	79	0	0.19489
ABCG1	4	0.9165	0.89942	1	389	1	0.14186	0.55888	0.42788	0.98786	219	0	0.14186
Scd1	4	0.92149	0.90514	1	390	1	0.16366	0.65442	0.57033	1	263	0	0.16366
MAN2B2	4	0.92279	0.90515	1	391	1	0.076064	0.81852	0.73182	1	339	0	0.076064
PKM	4	0.92438	0.91104	1	392	1	0.17173	0.29478	0.1142	0.493047	118	0	0.17173
PDSS1	4	0.92961	0.91649	1	393	1	0.18811	0.51965	0.373	0.985376	201	0	0.18811
ASNS	4	0.93256	0.92804	1	394	1	0.6553	0.020671	4.96e-06	4.4e-05	10	0	0.6553
ACACA	4	0.93372	0.92804	1	395	1	0.2536	0.077673	4.96e-06	4.4e-05	30	0	0.2536
ACLY	4	0.93485	0.92804	1	396	1	0.44102	0.13805	4.96e-06	4.4e-05	55	0	0.44102
Cenpl	4	0.93654	0.92805	1	397	1	0.38454	0.13412	4.96e-06	4.4e-05	53	0	0.38454
PCYT1A	4	0.93764	0.92805	1	398	0	0.23385	0.048437	4.96e-06	4.4e-05	20	0	0.23385
RRM1	4	0.93818	0.92805	1	399	0	0.063359	0.17092	0.03992	0.282702	65	0	0.063359
HSD17B10	4	0.93845	0.92805	1	400	0	0.56614	0.022828	4.96e-06	4.4e-05	11	0	0.56614
AHCY	4	0.94293	0.94294	1	401	0	0.25009	0.68406	0.61142	1	278	0	0.25009
Me3	4	0.94319	0.94294	1	402	0	0.111	0.25691	0.077902	0.353554	101	0	0.111
PLA2G4A	4	0.9442	0.94295	1	403	0	0.31979	0.14782	4.96e-06	4.4e-05	58	0	0.31979
SLC25A36	4	0.94954	0.95188	1	404	0	0.29547	0.065227	4.96e-06	4.4e-05	26	0	0.29547
ALDH2	4	0.95825	0.96285	1	405	0	0.27038	0.25515	0.077902	0.353554	100	0	0.27038
Srm	4	0.95985	0.96286	1	406	0	0.22226	0.49646	0.37299	0.985376	189	0	0.22226
ATP5G3	4	0.96121	0.96619	1	407	0	0.63504	0.11427	4.96e-06	4.4e-05	45	0	0.63504
PTGS1	4	0.96253	0.96908	1	408	0	0.33816	0.21021	0.077892	0.353554	80	0	0.33816
KCTD5	4	0.9629	0.96909	1	409	0	0.44587	0.39222	0.18472	0.624757	151	0	0.44587
UPP1	4	0.96525	0.97201	1	410	0	0.58409	0.096109	4.96e-06	4.4e-05	38	0	0.58409
PDHB	4	0.96699	0.97202	1	411	0	0.10978	0.81047	0.70062	1	337	0	0.10978
IDH2	4	0.9693	0.97485	1	412	0	0.35967	0.58668	0.45464	1	232	0	0.35967
NUDT21	4	0.97224	0.98352	1	413	0	0.82491	0.016346	4.96e-06	4.4e-05	8	1	0.82491
NT5M	4	0.97497	0.98519	1	414	0	0.27483	0.37391	0.18472	0.624757	144	0	0.27483
ALAS2	4	0.97606	0.9852	1	415	0	0.56485	0.22662	0.077892	0.353554	86	0	0.56485
ASS1	4	0.97874	0.99126	1	416	0	0.42547	0.23203	0.077892	0.353554	88	0	0.42547
PYGL	4	0.9797	0.99126	1	417	0	0.18726	0.55171	0.42788	0.98786	214	0	0.18726
PDK1	4	0.98074	0.99127	1	418	0	0.65938	0.085901	4.96e-06	4.4e-05	34	0	0.65938
HK2	4	0.98152	0.99127	1	419	0	0.38787	0.40866	0.18472	0.624757	156	0	0.38787
GLS	4	0.98703	0.99556	1	420	0	0.30145	0.050548	4.96e-06	4.4e-05	21	0	0.30145
NT5C	4	0.98778	0.99622	1	421	0	0.62666	0.16327	0.03992	0.282702	63	0	0.62666
SPTLC2	4	0.98864	0.99689	1	422	0	0.40644	0.009832	4.96e-06	4.4e-05	5	1	0.40644
GAD2	4	0.98974	0.9969	1	423	0	0.62911	0.18606	0.03993	0.282702	71	0	0.62911
PPAT	4	0.99029	0.9969	1	424	0	0.53524	0.25339	0.077902	0.353554	99	0	0.53524
GMPS	4	0.99158	0.99745	1	425	0	0.45416	0.054759	4.96e-06	4.4e-05	23	0	0.45416
LPCAT1	4	0.9949	0.99785	1	426	0	0.342	0.47381	0.31446	0.912439	180	0	0.342
DLD	4	0.99851	0.99963	1	427	0	0.57609	0.24455	0.077892	0.353554	95	0	0.57609
HMGCS1	4	0.99909	0.99975	1	428	0	0.71367	0.09814	4.96e-06	4.4e-05	39	0	0.71367
ENO1	4	0.99987	1	1	429	0	0.71613	0.014178	4.96e-06	4.4e-05	7	1	0.71613
SOD2	4	0.99993	1	1	430	0	0.94727	0.06105	4.96e-06	4.4e-05	25	0	0.94727
SLC25A37	4	1	1	1	431	0	1.0267	0.027132	4.96e-06	4.4e-05	13	0	1.0267
